# γδ T cells are the prime anti-tumoral T cells in pediatric neuroblastoma

**DOI:** 10.1101/2025.01.23.634553

**Authors:** Suzanne M. Castenmiller, Anne L. Borst, Leyma Wardak, Jan J. Molenaar, Maria Papadopoulou, Ronald R. de Krijger, Alida F. W. van der Steeg, David Vermijlen, Rosa de Groot, Judith Wienke, Monika C. Wolkers

## Abstract

High-risk pediatric neuroblastoma patients have a dismal survival rate despite intensive treatment regimens. New treatment options are thus required. Even though HLA expression in neuroblastoma is low and immune cell infiltrates are limited, the presence of tumor infiltrating lymphocytes (TILs) is indicative for better patient survival. Here, we show that most tumor lesions contain viable immune cell infiltrates after induction chemotherapy, with high percentages of CD3^+^ T cells. We therefore expanded the TILs and tested their anti-tumoral activity. With sufficient starting material, TIL expansion was as efficient as for adult solid tumors. However, whereas TIL products from adult tumors almost exclusively contained αβ T cells, in neuroblastoma-derived TILs, γδ T cells expanded with similar efficacy as αβ T cells. Importantly, the anti-tumor responses in response to autologous tumor digest primarily originated from (Vδ1- and Vδ3-expressing) γδ T cells, and not from αβ T cells. In conclusion, this finding creates a window of opportunity for immunotherapy for neuroblastoma patients, with γδ T cells as potential prime responders.
