## Supplemental Table 2 for "γδ T cells are the prime anti-tumoral T cells in pediatric neuroblastoma"

### Sheet: STable 2. Castenmiller et al.
	Ex-vivo
	Marker	Fluorochrome	Manufacturer	Clone	Catalogue number
	CD4	cYG584	Cytek	SK3	R7-20042
	CD8	PerCP	BioLegend	SK1	344707
	CD137	BUV737	BD	4B4-1	741861
	CD127	Spark NIR 685	BioLegend	A019D5	351361
	TCRgd	APC-Vio770	Miltenyi	11F2	130-114-029
	FOXP3	eF450	ThermoFisher	PCH101	48-4776-42
	PD-1	BV605	BD	EH12.1	563245
	CD25	APC-Fire810	BioLegend	M-A251	356149
	CD45	BUV395	BD	HI30	563792
	CD14	SB550	BioLegend	63D3	367147
	CD19	BV480	BD	SJ25C1	566164
	CD3	BUV615	BD	UCHT1	612993
	CD56	PE-Cy5	BioLegend	HCD56	318308
	CD16	BV570	BioLegend	3G8	30235
	L/D	eFluor506	eBioscience		65-0866-14
	postREP
	Marker	Fluorochrome	Manufacturer	Clone	Catalogue number
	CD4	BUV496	BD	SK3	564651
	CD8	BUV805	BD	SK1	564912
	TCRgd	FITC	BD	B1	559878
	FOXP3	ALX647	BioLegend	259 D	320214
	CD25	PE	BioLegend	2A3	302606
	CD45	BV510	BD	HI30	563204
	CD14	BUV395	BD	FN50	563562
	CD19	BUV737	BD	SJ25C1	564304
	CD20	BUV737	BD	2H7	564431
	CD3	PerCP-Cy5.5	eBioscience	SK7	45-0036-42
	CD16	PE-Cy5	BioLegend	3G8	302010
	L/D	APC-Cy7	Thermofischer Scientific		L34976
	Tumor reactivity
	Marker	Fluorochrome	Manufacturer	Clone	Catalogue number
	CD4	BUV496	BD	SK3	564651
	CD8	BUV805	BD	SK1	564912
	TCRgd	FITC	BD	B1	559878
	CD137	APC	Biolegend	4B4-1	309824
	IFNg	PE	Biolegend	4S.B3	502510
	TNFa	BV785	Biolegend	Mab11	502948
	CD107a	BUV395	BD	H4A3	565113
	IL2	BV421	BD	MQ1-17H12	564164
	CD3	PerCP-Cy5.5	eBioscience	SK7	45-0036-42
	L/D	APC-Cy7	Thermofischer Scientific		L34976
	vD chain staining
	Marker	Fluorochrome	Manufacturer	Clone	Catalogue number
	CD4	BUV496	BD	SK3	564651
	CD8	BUV805	BD	SK1	564912
	TCRgd	FITC	BD	B1	559878
	CD137	BV650	BD	4B4-1	564092
	IFNg	BUV737	BD	4S.B3	612845
	TNFa	BV785	Biolegend	Mab11	502948
	CD107a	RY586	BD	H4A3	568483
	CD3	BV510	BD	SK7	569250
	vD1	PE	Invitrogen	TS8.2	12-5679-42
	vD2	PB	Beckman Coulter	IMMU389	B49310
	vD3	AF700	Beckman Coulter	P11.5B	Custom made
	L/D	APC-Cy7	Thermofischer Scientific		L34976
